# Mitochondrial-derived compartments buffer outer membrane protein load during acute mitochondrial adaptation

**DOI:** 10.64898/2026.06.09.731211

**Authors:** Bo J. Price, Sai Sangeetha Balasubramaniam, Adam L. Hughes

**Affiliations:** Department of Biochemistry, University of Utah School of Medicine, Salt Lake City, UT 84112, USA

## Abstract

Cells undergoing metabolic transitions rapidly remodel mitochondria through coordinated expansion and reorganization of the mitochondrial proteome. How the outer mitochondrial membrane (OMM) accommodates acute increases in newly synthesized proteins before organelle adaptation is complete remains poorly understood. Here we show that mitochondrial-derived compartments (MDCs), multilamellar domains that form from the OMM and selectively sequester OMM-associated cargo, arise during metabolic perturbations associated with acute mitochondrial biogenesis, including glucose restriction, carbon-source switching, and salt stress. In these situations, MDC formation requires the energy-sensing kinase Snf1 and derepression of the transcriptional repressor Mig1, linking MDC induction to transcriptional programs that increase mitochondrial protein expression. Activation of mitochondrial biogenesis in the absence of metabolic changes is sufficient to trigger MDCs, whereas disruption of mitochondrial protein targeting and import prevents MDC formation and causes mislocalization of outer membrane cargos. Together, these findings, combined with previous observations that MDCs are induced by hydrophobic protein overexpression, mistargeting, and metabolic perturbations, support an emerging model in which MDCs function as adaptive outer-membrane remodeling domains that buffer outer membrane protein load during mitochondrial adaptation.
