## Supplementary material for "Mitochondrial-derived compartments buffer outer membrane protein load during acute mitochondrial adaptation": Table S1

### Sheet: Sheet1
Table S1 strains used in this study
Genotype	Strain
BY4741 MATa his3Δ1 leu2Δ0 ura3Δ0 met15Δ0
BY4742 MATα his3Δ1 leu2Δ0 ura3Δ0 lys2Δ0
BY4743 MATa/MATα his3Δ1/his3Δ1 leu2Δ0/leu2Δ0 ura3Δ0/ura3Δ0 met15Δ0/+ lys2Δ0/+
BY4743 Tom70-yEGFP:KanMX/+ Tim50-mCherry:KanMX/+	AHY1480
BY4741 Tom70-yEGFP:KanMX	AHY1443
BY4741 Tom70-yEGFP:KanMX pep4Δ::URA3	AHY4712
BY4741 Tom70-yEGFP:KanMX atg5Δ::URA3	AHY4708
BY4741 Tom70-yEGFP:KanMX dnm1Δ::URA3	AHY4710
BY4741 Tim50-yeGFP:KanMX	AHY1447
BY4743 Tom70-mCherry:KanMX/+ Tim50-yEGFP:KanMX/+	AHY7816
BY4743 Tom70-mCherry:KanMX/+ Tcd2-yEGFP:SpHIS5MX/+	AHY9576
BY4743 Tom70-mCherry:KanMX/+ URA3:NOP1pr-sfGFP-Mcp1/+	AHY14086
BY4743 Tom70-mCherry:KanMX/Tom70-mCherry:KanMX Cox7-yEGFP:SpHIS5MX/Cox7-yEGFP:SpHIS5MX	AHY8645
BY4743 Tom70-mCherry:KanMX/+ Oac1-yEGFP:KanMX/+	AHY6257
BY4743 Tom70-mCherry:KanMX/+ Dic1-yEGFP:SpHIS5MX/+	AHY9236
BY4709 MATα ura3Δ0 Tom70-yEGFP:KanMX Tim50-mCherry::HygMX chr 1(199456-199457)::PGPD1-empty-TermCYC1-URA3	AHY12023
BY4709 MATα ura3Δ0 Tom70-yEGFP:KanMX Tim50-mCherry::HygMX chr 1(199456-199457)::PGPD1-empty-TermCYC1-URA3 dnm1∆::NatMX	AHY12447
BY4743 Tom70-yEGFP:KanMX/+ Tim50-mCherry:KanMX/+ pHLUM	AHY4706
BY4743 Tom70-mCherry:KanMX/Tom70-mCherry:KanMX Tim50-mCherry:KanMX/Tim50-mCherry:KanMX	AHY7620
BY4743 Tom70-mCherry:KanMX/Tom70-mCherry:KanMX Tim50-mCherry:KanMX/Tim50-mCherry:KanMX snf1Δ:LEU2/snf1Δ:LEU2	AHY8100
BY4743 Tom70-yEGFP:KanMX/+ Tim50-mCherry:KanMX/+ snf1∆::URA3/snf1∆::URA3	AHY18207
BY4743 Tom70-yEGFP:KanMX/+ Tim50-mCherry:KanMX/+ gpr1∆::LEU2/gpr1∆::LEU2	AHY15307
BY4743 Tom70-yEGFP:KanMX/+ Tim50-mCherry:KanMX/+ gpa2∆::LEU2/gpa2∆::LEU2	AHY15244
BY4743 Tom70-yEGFP:KanMX/+ Tim50-mCherry:KanMX/+ ira2∆::LEU2/ira2∆::LEU2	AHY15246
BY4743 Tom70-yEGFP:KanMX/+ Tim50-mCherry:KanMX/+ hxk2∆::URA3/hxk2∆::URA3	AHY12101
BY4743 Tom70-yEGFP:KanMX/+ Tim50-mCherry:KanMX/+ reg1∆::LEU2/reg1∆::LEU2	AHY15248
BY4743 Tom70-yEGFP:KanMX/+ Tim50-mCherry:KanMX/+ reg2∆::LEU2/reg2∆::LEU2	AHY15250
BY4743 Tom70-yEGFP:KanMX/+ Tim50-mCherry:KanMX/+ hap4∆::URA3/hap4∆::URA3	AHY15134
BY4743 Tom70-yEGFP:KanMX/+ Tim50-mCherry:KanMX/+ Snf1-AID*-FLAG:HygMX/Snf1-AID*-FLAG:HygMX	AHY15042
BY4743 Tom70-yEGFP:KanMX/+ Tim50-mCherry:KanMX/+ Snf1-AID*-FLAG:HygMX/Snf1-AID*-FLAG:HygMX his3::pGPD1-OsTIR1:HIS3	AHY15116
BY4743 Tom70-yEGFP:KanMX/+ Tim50-mCherry:KanMX/+ chr 1(199456-199457)::PGPD1-empty-TermCYC1-URA3	AHY10568
BY4743 Tom70-yEGFP:KanMX/+ Tim50-mCherry:KanMX/+ chr 1(199456-199457)::PGPD1-SCM4-TermCYC1-URA3	AHY14540
BY4743 Tom70-yEGFP:KanMX/+ Tim50-mCherry:KanMX/+ chr 1(199456-199457)::PGPD1-empty-TermCYC1-URA3 snf1Δ:LEU2/snf1Δ:LEU2	AHY16090
BY4743 Tom70-yEGFP:KanMX/+ Tim50-mCherry:KanMX/+ chr 1(199456-199457)::PGPD1-SCM4-TermCYC1-URA3 snf1Δ:LEU2/snf1Δ:LEU2	AHY16036
BY4743 Tom70-yEGFP:KanMX/+ Tim50-mCherry:KanMX/+ Snf1-AID*-FLAG:HygMX/Snf1-AID*-FLAG:HygMX his3::pGPD1-OsTIR1:HIS3 chr 1(199456-199457)::PGPD1-empty-TermCYC1-URA3	AHY16098
BY4743 Tom70-yEGFP:KanMX/+ Tim50-mCherry:KanMX/+ Snf1-AID*-FLAG:HygMX/Snf1-AID*-FLAG:HygMX his3::pGPD1-OsTIR1:HIS3 chr 1(199456-199457)::PGPD1-SCM4-TermCYC1-URA3	AHY16040
BY4743 Tom70-yEGFP:KanMX/+ Tim50-mCherry:KanMX/+ Snf1-AID*-FLAG:HygMX/Snf1-AID*-FLAG:HygMX chr 1(199456-199457)::PGPD1-empty-TermCYC1-URA3	AHY16094
BY4743 Tom70-yEGFP:KanMX/+ Tim50-mCherry:KanMX/+ Snf1-AID*-FLAG:HygMX/Snf1-AID*-FLAG:HygMX chr 1(199456-199457)::PGPD1-SCM4-TermCYC1-URA3	AHY16038
BY4743 Tom70-yEGFP:KanMX/+ Tim50-mCherry:KanMX/+ mig1∆::URA3/mig1∆::URA3	AHY17596
BY4743 Tom70-yEGFP:KanMX/+ Tim50-mCherry:KanMX/+ snf1∆::URA3/snf1∆::URA3 mig1∆::LEU2/mig1∆::LEU2	AHY17827
BY4743 Tom70-yEGFP:KanMX/+ Tim50-mCherry:KanMX/+ fox2∆::LEU2/fox2∆::LEU2	AHY15834
BY4743 Tom70-yEGFP:KanMX/+ Tim50-mCherry:KanMX/+ rim15∆::LEU2/rim15∆::LEU2	AHY15976
BY4743 Tom70-yEGFP:KanMX/+ Tim50-mCherry:KanMX/+ atg11∆::LEU2/atg11∆::LEU2	AHY15980
BY4741 Tom70-yEGFP:KanMX atg32Δ::URA3	AHY4562
BY4743 Tom70-yEGFP:KanMX/+ Tim50-mCherry:KanMX/+ snf1∆::URA3/snf1∆::URA3 Mig1-AID*-FLAG:HygMX/Mig1-AID*-FLAG:HygMX	AHY17122
BY4743 Tom70-yEGFP:KanMX/+ Tim50-mCherry:KanMX/+ snf1∆::URA3/snf1∆::URA3 Mig1-AID*-FLAG:HygMX/Mig1-AID*-FLAG:HygMX his3::pGPD1-OsTIR1:HIS3	AHY17169
BY4743 Tom70-yEGFP:KanMX/+ Tim50-mCherry:KanMX/+ mig1∆::LEU2/mig1∆::LEU2 Snf1-AID*-FLAG:HygMX/Snf1-AID*-FLAG:HygMX	AHY17089
BY4743 Tom70-yEGFP:KanMX/+ Tim50-mCherry:KanMX/+ mig1∆::LEU2/mig1∆::LEU2 Snf1-AID*-FLAG:HygMX/Snf1-AID*-FLAG:HygMX his3::pGPD1-OsTIR1:HIS3	AHY17111
BY4743 Tom70-yEGFP:KanMX/+ Tim50-mCherry:KanMX/+ Acc1-AID*-FLAG:HygMX/Acc1-AID*-FLAG:HygMX	AHY16648
BY4743 Tom70-yEGFP:KanMX/+ Tim50-mCherry:KanMX/+ Acc1-AID*-FLAG:HygMX/Acc1-AID*-FLAG:HygMX his3::pGPD1-OsTIR1:HIS3	AHY16706
BY4743 TOM70-GFP-KanMX/TOM70 TIM50-mCherry-KanMX/TIM50 NOP1pr:hCAS9::NatMX mig1-S381A/mig1∆::URA3	AHY18146
BY4743 TOM70-GFP-KanMX/TOM70 TIM50-mCherry-KanMX/TIM50 NOP1pr:hCAS9::NatMX mig1-S222A,S278A /mig1∆::URA3	AHY18134
BY4743 TOM70-GFP-KanMX/TOM70 TIM50-mCherry-KanMX/TIM50 NOP1pr:hCAS9::NatMX mig1-S222A,S278A,S381A/mig1∆::URA3	AHY18142
BY4743 TOM70-GFP-KanMX/TOM70 TIM50-mCherry-KanMX/TIM50 NOP1pr:hCAS9::NatMX mig1-S222A,S278A,S311A,S381A/mig1∆::URA3	AHY18138
BY4743 Tom70-yEGFP:KanMX/+ Tim50-mCherry:KanMX/+ PJW1666-hap4-flag (URA3)	AHY18718
BY4743 TOM70-yeGFP:HygMX /+ Tim50-mCherry:KanMX/+ PJW1666-hap4-flag (URA3) chr 1(199456-199457)::PGAL1-beta-estradiol-Msn4-KanMX	AHY18727
BY4743 Tom70-yEGFP:KanMX/+ Tim50-mCherry:KanMX/+ pdr5Δ::URA3/pdr5Δ::URA3	AHY6487
BY4741 Sec61-mCherry:KanMX Oac1-GFP:HisMX	AHY7147
BY4741 tom70Δ::URA3 tom71Δ::LEU2 Sec61-mCherry-KanMX Oac1-GFP-HisMX	AHY7612
BY4743 Om45-GFP:HisMX/+ Tom70-mCherry:KanMX/+	AHY19630
BY4743 tom70Δ::URA3/tom70Δ::URA3 tom71Δ::LEU2/tom71Δ::LEU2 Om45-GFP:HisMX/+ Tim50-mCherry:KanMX/+	AHY19627
By4741 Om45-GFP:HisMX Tom70-mCherry:KanMX gem1∆::HygMX	AHY10508
BY4741 TOM70-mCherry:KanMX TIM50-yeGFP:HisMX	AHY7337
BY4743 Tcd2-yEGFP:KanMX/+ Tim50-mCherry:KanMX/+ Tom70Δ::URA3/Tom70Δ::URA3 Tom71Δ::LEU2/Tom71Δ::LEU2	AHY9360
BY4743 Tcd2-yEGFP:KanMX/+ Tim50-mCherry:KanMX/+ Tom70Δ::URA3/Tom70Δ::URA3	AHY9356
BY4743 Tcd2-yEGFP:KanMX/+ Tim50-mCherry:KanMX/+	AHY9354
BY4741 Sec61-mCherry:KanMX Om45-yeGFP:HisMX tom70Δ::URA3 tom71Δ::LEU2	AHY7618
BY4743 Tim50-mCherry:KanMX/Tim50-mCherry:KanMX Cox7-yEGFP:SpHIS5MX/Cox7-yEGFP:SpHIS5MX	AHY9103
BY4743 Tim50-mCherry:KanMX/Tim50-mCherry:KanMX Cox7-yEGFP:SpHIS5MX/Cox7-yEGFP:SpHIS5MX Tom70Δ::URA3/Tom70Δ::URA3 Tom71Δ::LEU2/Tom71Δ::LEU2	AHY9109
