## Supplementary material for "Mitochondrial-derived compartments buffer outer membrane protein load during acute mitochondrial adaptation": Table S2

### Sheet: Sheet1
Table S2. oligos used in this study
Name	Sequence	Number
Hxk2 KO F	TATAATTCTCCACACATAATAAGTACGCTAATTAAATAAAagattgtactgagagtgcac	4745
Hxk2 KO R	GGCACCTTCTTGTTGTTCAAACTTAATTTACAAATTAAGTctgtgcggtatttcacaccg	4746
Hxk2 KO Chk fw	AACCCCAACTGATCCAGAGAGTTACTGGTC	4747
Hxk2 KO Chk Rev	CGGCTGTCATGGATTATCTC	4748
Bcy1 KO forward	CAAGCAGATTATTTTCAAAAGACAACAGTAAGAATAAACGagattgtactgagagtgcac	5242
Bcy1 KO reverse	AGGAAATTCATGTGGATTTAAGATCGCTTCCCCTTTTTACctgtgcggtatttcacaccg	5243
Bcy1 KO F check	TATTGATTATACTGTGCTCGGATTCCGACC	5244
Bcy1 KO R check	GCACTACCCCTGCAAAATCG	5245
SNF1-IAA-AID-FLAG F	AAAACTAATTATGGAATTAGCCGTTAACAGTCAAAGCAATcgtacgctgcaggtcgac	5641
SNF1-IAA-AID-FLAG R	AAAAAAGGGAACTTCCATATCATTCTTTTACGTTCCACCAatcgatgaattcgagctcg	5642
SNF1 pKT tagging Chk	ATCCACAGAGCTAATATGTTAGCACAAGGT	5422
His3 integration check Reverse	CCAATAACAATCCGTCCAATG	5280
His3 integration Check Forward	GAATGCTTAATGCTGCTGAAC	5281
HIS3 coding region insertion Reverse	cacattatatagtggcccagac	5282
Hap4 KO forward	CCTACATTTTCTAGTACAAAAAAAAAACAAAAAAAGAATCagattgtactgagagtgcac	5673
Hap4 KO Reverse	TGATTTTTAGTTGTTTTCGTTTTATTGCAACATGCCTATTctgtgcggtatttcacaccg	5674
Hap4 KO chx	AATACATAAGAACCTTCTCCGCAATACGGG	5675
Reg1 KO F	GCAAGCATATTGACGAAGACGAGATAAGAAAAATCCAAAAagattgtactgagagtgcac	5691
Reg1 KO R	TTTTTATTTTCTCTTCATGTTGACTTCAAAATTCTTTCTTctgtgcggtatttcacaccg	5692
Reg1 KO Chx	TTGCAAGACAGAACAGGAGAACAAGAAGCC	5693
Reg2 KO F	GAATAAGAAAAAAAAAATAGGAACAAGAAAGTGTGTGAGAagattgtactgagagtgcac	5694
Reg2 KO R	ATGAGACACAATTTCAATGTATTGAAAGTTTACGTAAAATctgtgcggtatttcacaccg	5695
Reg2 KO Chx	AACTGTAACATTGAAGGACTGAAGGACTGA	5696
MIG1-IAA-AID-FLAG F	ACCCATAAGAAGTTTACCGTTGCCCTTCCCACACATGGACcgtacgctgcaggtcgac	5724
MIG1-IAA-AID-FLAG R	TCTTTTGATTTATCTGCACCGCCAAAAACTTGTCAGCGTAatcgatgaattcgagctcg	5725
MIG1-IAA-AID-FLAG chk	AGGACCCGTCTAACTCTAGTATCGATAACC	5726
Fox2 KO F	GCTAAACAAACATTCGATTTATTTCTTATTTGAGTAAGCCagattgtactgagagtgcac	5803
Fox2 KO R	ATAATCGCTATTTTTTATATTATTCAAATCTTTTTTTGTActgtgcggtatttcacaccg	5804
Fox2 KO chk	TTGATATCTAGAGGCAGCTTCCCTTCTGAT	5805
Rim15 KO F	CTCATTTGATAGAATAGATAAGCCCAGTAGAGGAAGACAGagattgtactgagagtgcac	5813
Rim15 KO R	ATTCAGTTATTTTTTTTAATTATCTTTATCTTAAAATTTActgtgcggtatttcacaccg	5814
Rim15 KO chx	TTCCTTGGAGGCAGAGTCGACTTGAAGTTG	5815
atg11 KO F	GTTGTTCGGAAAGTACTTCTTTTATTTTCTTTTATACATCagattgtactgagagtgcac	5816
atg11 KO R	AATTAAAATCTTGTCATTTGTGACAAACGTTTAGCACTGTctgtgcggtatttcacaccg	5817
atg11 KO chx	CGGGTCCATCTTACACACTATGCAACCAAT	5818
ACC1-IAA-AID-FLAG F	ATCTACCGATGATAAAGAAAAATTGTTGAAGACTTTGAAAcgtacgctgcaggtcgac	5968
ACC1-IAA-AID-FLAG R	AATTACATCAATACTATTTTTTTTTTTTACTTTACAAGGTatcgatgaattcgagctcg	5969
ACC1-IAA-AID-FLAG Chk	TATCCAAGCAATTAGCTGATCGTGAGAGAG	5970
Hap4 gibson 5' end vector	GGCCTGTAGTAGAAAAGTCTTTGCGGTCATgaattctccttgacgttaaagtatagaggt	6340
Hap4-flag gibson 3' end vector	Tacaaggacgatgatgacaagtctagataaggcgcgccacttctaaataagcgaatttct	6341
flag reverse check	cgcgcctcatctagac	3333
oAH601 URA3 check reverse	ACCTAATGCTTCAACTAACTCCAG	601
LEU2 Check Reverse	GTTCATAGGGTAGACGAAACTAT	639
HIS3 chk primer (Rev)	AATCACTTGCGATTGTGTGG	1519
HIS3 chk primer (FOR)	CCGTAGTGAGAGTGCGTTCA	1520
HygMX check Reverse	gcagctatttacccgcagga	811
osTIR1 Check F	ggaaaaccatggagatctgcc	3092
Gateway Chr I Intg Chk R	GCACTACGTCAATGCAAGT	3148
AmpR Reverse	CTG ATC TTC AGC ATC TTT TAC TTT CAC CAG CG	2531
Snf1 KO F	TTTGTAACAAGTTTTGCTACACTCCCTTAATAAAGTCAACagattgtactgagagtgcac	694
Snf1 KO R	AAAAAAGGGAACTTCCATATCATTCTTTTACGTTCCACCActgtgcggtatttcacaccg	695
Snf1 KO Chk	AAGTTGGTAAGAGTATGGCACATCAACAGG	696
Hap4 chk 500+ R	GAGATGAAATGGAGGAGGC	4688
GAL1 For	AATATACCTCTATACTTTAACGTC	6317
Hap4 Chk 2	TCGAATAGGAAACAAGCTTC	5809
M13 F	GTAAAACGACGGCCAG	2258
M13 R	CAGGAAACAGCTATGAC	2259
Gpa2 KO fwd	TTGTTACAGCACAAATCACGCGTATTTTCAAGCAAATATCagattgtactgagagtgcac	3303
Gpa2 KO rev	AGAAGAGGCATGCAGTTTTGTCTCTGTTTTAGCTGTGCATctgtgcggtatttcacaccg	3304
Gpr1 KO fwd	ATCCGAAGTGTGACGAATAAAGCAAACTCTCCAACTCAAAagattgtactgagagtgcac	3306
Gpr1 KO rev	TTCCTTACTTTCCATTTTCAAACATCGCGATACAAAAACTctgtgcggtatttcacaccg	3307
Gpa2 KO check	GATATACCATATATTACGATCCCTGCGCCC	3305
Gpr1 KO check	CACAAGCTGACCCTAATTACCAAGGGACCT	3308
oAH495 IRA2 D3	ATAGATATTGATATTTCTTTCATTAGTTTATGTAACACCTCTGTGCGGTATTTCACACCG	495
oAH496 IRA2 D5	TCAACTAAACTGTATACATTATCTTTCTTCAGGGAGAAGCGATTGTACTGAGAGTGCACC	496
oAH497 IRA2 D Chk	AGGCCTCTCATTACTTATCACCTAGCATCA	497
CRISPR donor sequence
A-Mig1PAM222 frag 1	TGTGACTGATCGTCTCGGATCGTTTCAGTCTACTGCCACTAGTTTTAGAGCTAGAAATAGCAAGTTAAAATAAGGCTAGTCCGTTATCAACTTGAAAAAGTGGCACCGAGTCGGTGGTGCTTTTTTTGTTTTTTATGTCTGAATAATATGAACTACCAAACTTCATCCGCTTCCACTGCTTTGTCTTCGTTGAGCAATAGTCATAGTGGCGCTAGACTGAAACTGAACGCGTTATCGTCCCTACAAATGATGACGCCCATTGCTAGCAGTGCGCCAAGGACTGTTTTCATAGACGGTCCTGAACAGAAACAACTACAACAACAACAAAATTCTCTTTCACCACGTTATTCCAACACTGTTATATTACCAAGGCCGCGTGCTTTGACGGATTTTCAAGGA…
A-Mig1PAM278 frag 2	TGTGACTGATCGTCTCGATGATCGGATCtacgccaagcgcgcaattaaccctcactaaagggaacaaaagctggagctcACttctttgaaaagataatgtatgattatgctttcactcatatttatacagaaacttgatgttttctttcgagtatatacaaggtgattacatgtacgtttgaagtacaactctagattttgtagtgccctcttgggctagcggtaaaggtgcgcattttttcacaccctacaatgttctgttcaaaagattttggtcaaacgctgtagaagtgaaagttggtgcgcatgtttcggcgttcgaaacttctccgcagtgaaagataaatgatcTGAAAATCCGTTAAAGATCGGTTTTAGAGCTAGAAATAGCAAGTTAAA…
B-Mig1PAM311 frag 1	TGTGACTGATCGTCTCGGATCTTCAAACTTAAAACTGAACTGTTTTAGAGCTAGAAATAGCAAGTTAAAATAAGGCTAGTCCGTTATCAACTTGAAAAAGTGGCACCGAGTCGGTGGTGCTTTTTTTGTTTTTTATGTCTAACAATGCAAATCCAAACAACAATGGAAGTCTCAGAGCACAAACTCAGAGTTCCGTACAGTTGAAGAGACCAAGCGCAGTGCTAAGTTTGAACGACTTGTTGGTTGGCCAAAGAAATACCAACGAATCTGACTCTGATTTTACTACTGGTGGTGAGGATGAAGAAGACGGACTAAAGGACCCGTCTAACTCTAGTATCGATAACCTTGAGCAAGACTATTTGCAAGAGCAATCAAGAAAGAAATCTAAGACTTCCACGC…
B-Mig1PAM381 frag 2	TGTGACTGATCGTCTCGATGATCGGATCtacgccaagcgcgcaattaaccctcactaaagggaacaaaagctggagctcACttctttgaaaagataatgtatgattatgctttcactcatatttatacagaaacttgatgttttctttcgagtatatacaaggtgattacatgtacgtttgaagtacaactctagattttgtagtgccctcttgggctagcggtaaaggtgcgcattttttcacaccctacaatgttctgttcaaaagattttggtcaaacgctgtagaagtgaaagttggtgcgcatgtttcggcgttcgaaacttctccgcagtgaaagataaatgatcATGCTAAGTAGATCCACTAGGTTTTAGAGCTAGAAATAGCAAGTTAAA…
CRISPR PAM sequences
696 insert
Mig1PAM222
FOR	gatcGTTTCAGTCTACTGCCACTA
REV	aaacTAGTGGCAGTAGACTGAAAC
Mig1PAM278
FOR	gatcTGAAAATCCGTTAAAGATCG
REV	aaacCGATCTTTAACGGATTTTCA
Mig1PAM311
FOR	gatcTTCAAACTTAAAACTGAACT
REV	aaacAGTTCAGTTTTAAGTTTGAA
Mig1PAM381
FOR	gatcATGCTAAGTAGATCCACTAG
REV	aaacCTAGTGGATCTACTTAGCAT
CrispR sequencing primers
MIG1 Seq 5' 750 bp	GTGGGCTCTCCAATAAATAG
Mig1 flanking Rev	CCGCCAAAAACTTGTCAGCG
Mig1 360bp flanking Rev	GGGTTCCACCATCAGTAAAAGTAC
mig1 seq rev +1200bp	GCAAGTGATTTTGGTTCATTACATAC
gem system twist sequences
Hap4-Flag-1663/1666 flanking insert	acctctatactttaacgtcaaggagaattcATGACCGCAAAGACTTTTCTACTACAGGCCTCCGCTAGTCGCCCTCGTAGTAACCATTTTAAAAATGAGCATAATAATATTCCATTGGCGCCTGTACCGATCGCCCCAAATACCAACCATCATAACAATAGTTCGCTGGAATTCGAAAACGATGGCAGTAAAAAGAAGAAGAAGTCTAGCTTGGTGGTTAGAACTTCAAAACATTGGGTTTTGCCCCCAAGACCAAGACCTGGTAGAAGATCATCTTCTCACAACACTCTACCTGCCAACAACACCAATAATATTTTAAATGTTGGCCCTAACAGCAGGAACAGTAGTAATAATAATAATAATAATAACATCATTTCGAATAGGAAACAAGCTTCCAAA…
